# nf-core/proteinfamilies: A scalable pipeline for the generation of protein families

**DOI:** 10.1101/2025.08.12.670010

**Authors:** Evangelos Karatzas, Martin Beracochea, Fotis A. Baltoumas, Eleni Aplakidou, Lorna Richardson, James A. Fellows Yates, Daniel Lundin, nf-core community, Aydin Buluç, Nikos C. Kyrpides, Ilias Georgakopoulos-Soares, Georgios A. Pavlopoulos, Robert D. Finn

## Abstract

The growth of metagenomics-derived amino acid sequence data has transformed our understanding of protein function, microbial diversity and evolutionary relationships. However, the vast majority of these proteins remain functionally uncharacterized. Grouping the millions of such uncharacterised sequences with the few experimentally characterised ones allows the transfer of annotations, while the inspection of conserved residues with multiple sequence alignments can provide clues to function, even in the absence of existing functional information. To address the challenges associated with this data surge and the need to group sequences, we present a scalable, open-source, parametrizable Nextflow pipeline (*nf-core/proteinfamilies*) that generates protein nascent families or assigns new proteins to existing families. The computational benchmarks demonstrated that resource usage can scale approximately linearly with input size, while the biological benchmarks showed that the generated protein families closely resemble manually curated families found in widely used databases.
