## Supplementary Table 1: Jaccard index similarity scores among the protein sets of generated and original families. Only scores of at least 0.5 are repo for "nf-core/proteinfamilies: A scalable pipeline for the generation of protein families"

### Sheet: Sheet1
Generated Family	Original Family	Similarity Score	Database
use_case_2280	NF041285	1	ncbifam
use_case_1586	MF_01328_A	1	hamap
use_case_5799	MF_03138	1	hamap
use_case_2188	TIGR03632	1	ncbifam
use_case_2251	TIGR02891	1	ncbifam
use_case_1363	NF041625	1	ncbifam
use_case_1150	PF07907	1	pfam
use_case_1285	MF_01142	1	hamap
use_case_1600	PF01312	1	pfam
use_case_1018	MF_00140_A	1	hamap
use_case_3308	MF_02226	1	hamap
use_case_2175	NF041486	1	ncbifam
use_case_2255	TIGR04072	1	ncbifam
use_case_3260	NF041488	1	ncbifam
use_case_1617	MF_02097	1	hamap
use_case_573	MF_01606	1	hamap
use_case_2068	TIGR03562	1	ncbifam
use_case_3371	TIGR03974	1	ncbifam
use_case_1692	MF_01001	1	hamap
use_case_2401	MF_01133	1	hamap
use_case_3261	TIGR03075	1	ncbifam
use_case_2536	MF_01950	1	hamap
use_case_1167	MF_01976	1	hamap
use_case_1729	MF_01554_A	1	hamap
use_case_3314	NF041711	1	ncbifam
use_case_1910	MF_01541	1	hamap
use_case_2378	TIGR02224	1	ncbifam
use_case_5578	MF_00617	1	hamap
use_case_1242	MF_01570	1	hamap
use_case_1007	MF_01364_B	1	hamap
use_case_1979	PF03977	1	pfam
use_case_2478	NF033656	1	ncbifam
use_case_1006	MF_01318_A	1	hamap
use_case_1065	MF_00939	1	hamap
use_case_2382	TIGR04408	1	ncbifam
use_case_5383	MF_02097	1	hamap
use_case_626	MF_01541	1	hamap
use_case_2282	TIGR03818	1	ncbifam
use_case_2178	TIGR02614	1	ncbifam
use_case_2042	TIGR03160	1	ncbifam
use_case_2375	NF040999	1	ncbifam
use_case_4788	NF041655	1	ncbifam
use_case_1744	MF_00038	1	hamap
use_case_1241	MF_01541	1	hamap
use_case_1223	MF_02006	1	hamap
use_case_2491	MF_02048	1	hamap
use_case_2688	MF_01271	1	hamap
use_case_892	PF07456	1	pfam
use_case_4234	NF045590	1	ncbifam
use_case_1808	NF000540	1	ncbifam
use_case_2687	MF_01146	1	hamap
use_case_4833	NF042973	1	ncbifam
use_case_1068	MF_00993	1	hamap
use_case_3309	NF033734	1	ncbifam
use_case_2315	MF_01868	1	hamap
use_case_1666	MF_00190	1	hamap
use_case_1005	MF_01218_A	1	hamap
use_case_5530	NF033774	1	ncbifam
use_case_2512	NF033808	1	ncbifam
use_case_2253	TIGR03075	1	ncbifam
use_case_1878	PF01644	1	pfam
use_case_3615	TIGR04181	1	ncbifam
use_case_243	PF01093	1	pfam
use_case_5348	NF041672	1	ncbifam
use_case_2389	MF_01248	1	hamap
use_case_1231	PF23169	1	pfam
use_case_571	MF_01441	1	hamap
use_case_1812	NF040704	1	ncbifam
use_case_3310	NF033740	1	ncbifam
use_case_5438	MF_00041	0.999	hamap
use_case_1062	MF_00737	0.998	hamap
use_case_1783	PF00829	0.998	pfam
use_case_5029	MF_00639	0.998	hamap
use_case_3052	MF_01323	0.997	hamap
use_case_2400	MF_01100	0.996	hamap
use_case_2562	MF_01345_A	0.996	hamap
use_case_2617	MF_00003	0.995	hamap
use_case_1078	MF_02128	0.995	hamap
use_case_4137	MF_00458	0.995	hamap
use_case_5606	MF_00407	0.993	hamap
use_case_2554	MF_00424	0.993	hamap
use_case_4851	MF_02063	0.993	hamap
use_case_2145	PF03148	0.992	pfam
use_case_1144	PF03148	0.992	pfam
use_case_3887	MF_01289	0.991	hamap
use_case_1909	MF_01378	0.991	hamap
use_case_2533	MF_01863	0.989	hamap
use_case_5821	PF02391	0.988	pfam
use_case_2254	TIGR03953	0.986	ncbifam
use_case_1939	MF_00244	0.985	hamap
use_case_2328	PF01197	0.984	pfam
use_case_2665	NF040999	0.982	ncbifam
use_case_1814	TIGR00069	0.982	ncbifam
use_case_5681	PF00221	0.981	pfam
use_case_3888	MF_01312	0.98	hamap
use_case_1064	MF_00793	0.979	hamap
use_case_2377	TIGR00362	0.978	ncbifam
use_case_2218	PF05974	0.977	pfam
use_case_3315	TIGR00365	0.977	ncbifam
use_case_570	MF_01429	0.977	hamap
use_case_3241	PTHR10949	0.976	panther
use_case_1816	TIGR03402	0.966	ncbifam
use_case_1817	TIGR03692	0.964	ncbifam
use_case_2895	TIGR03422	0.962	ncbifam
use_case_3522	PF08173	0.962	pfam
use_case_1310	MF_00244	0.961	hamap
use_case_2597	PF00119	0.959	pfam
use_case_560	MF_00617	0.957	hamap
use_case_5487	PTHR21294	0.953	panther
use_case_5532	NF038017	0.949	ncbifam
use_case_2043	TIGR03685	0.943	ncbifam
use_case_2359	PF14072	0.943	pfam
use_case_288	PTHR43150	0.94	panther
use_case_286	PTHR43150	0.94	panther
use_case_1854	PTHR15497	0.939	panther
use_case_3476	PF00285	0.937	pfam
use_case_389	PF01136	0.937	pfam
use_case_2449	PF10215	0.936	pfam
use_case_3777	PTHR13509	0.935	panther
use_case_4782	PTHR10949	0.932	panther
use_case_1462	PF00252	0.929	pfam
use_case_2434	MF_01694	0.915	hamap
use_case_3807	PTHR10515	0.913	panther
use_case_1992	PTHR48077	0.908	panther
use_case_3833	PTHR48077	0.908	panther
use_case_1852	PTHR12939	0.905	panther
use_case_4444	PF04285	0.9	pfam
use_case_2140	PF01891	0.899	pfam
use_case_5809	NF045713	0.892	ncbifam
use_case_3834	PTHR48077	0.891	panther
use_case_4193	PTHR11911	0.89	panther
use_case_428	PTHR23338	0.885	panther
use_case_2177	TIGR01411	0.885	ncbifam
use_case_469	PF03524	0.884	pfam
use_case_748	PTHR23338	0.877	panther
use_case_3956	PTHR20902	0.876	panther
use_case_2314	MF_01694	0.87	hamap
use_case_1641	PTHR11626	0.869	panther
use_case_3649	PTHR43523	0.869	panther
use_case_135	PTHR11626	0.862	panther
use_case_2404	PTHR11626	0.862	panther
use_case_2555	MF_00424	0.861	hamap
use_case_3700	PTHR43523	0.857	panther
use_case_348	PTHR15840	0.853	panther
use_case_3613	NF045717	0.85	ncbifam
use_case_4695	PTHR23500	0.85	panther
use_case_2848	PF04472	0.849	pfam
use_case_2979	PTHR11985	0.845	panther
use_case_3738	PTHR43523	0.838	panther
use_case_4357	PTHR12589	0.837	panther
use_case_4051	PTHR11743	0.834	panther
use_case_234	MF_01886	0.83	hamap
use_case_1094	PTHR15840	0.826	panther
use_case_2746	PF05875	0.826	pfam
use_case_2627	PTHR45635	0.824	panther
use_case_4428	PTHR45635	0.822	panther
use_case_4868	PTHR45635	0.818	panther
use_case_5627	PTHR45635	0.816	panther
use_case_2626	PTHR45635	0.814	panther
use_case_4168	PF05875	0.812	pfam
use_case_4395	PF00237	0.812	pfam
use_case_3020	TIGR01494	0.811	ncbifam
use_case_4013	PTHR11806	0.809	panther
use_case_3683	PTHR23500	0.8	panther
use_case_5014	PTHR45635	0.794	panther
use_case_4281	PTHR13812	0.793	panther
use_case_3316	TIGR01494	0.792	ncbifam
use_case_4694	PTHR23338	0.787	panther
use_case_2652	PTHR31164	0.786	panther
use_case_3303	PTHR10812	0.78	panther
use_case_1740	PF00992	0.779	pfam
use_case_2596	PTHR48438	0.778	panther
use_case_5094	PTHR11659	0.766	panther
use_case_1673	PTHR11710	0.757	panther
use_case_5394	PTHR23500	0.757	panther
use_case_5091	PTHR10927	0.753	panther
use_case_5745	PF08014	0.744	pfam
use_case_2705	PTHR23500	0.738	panther
use_case_5059	PTHR12304	0.736	panther
use_case_767	PTHR11710	0.733	panther
use_case_2073	PTHR11710	0.733	panther
use_case_4050	PTHR11710	0.733	panther
use_case_138	PTHR11710	0.733	panther
use_case_3694	PTHR23500	0.73	panther
use_case_1499	PTHR23500	0.726	panther
use_case_4594	PTHR23500	0.724	panther
use_case_2851	PF14299	0.718	pfam
use_case_2252	TIGR03025	0.713	ncbifam
use_case_3684	PTHR23500	0.71	panther
use_case_4592	PTHR23500	0.706	panther
use_case_5495	PTHR23500	0.706	panther
use_case_2651	PTHR23500	0.705	panther
use_case_3685	PTHR23500	0.704	panther
use_case_5746	PF10215	0.702	pfam
use_case_2649	PTHR23500	0.698	panther
use_case_1498	PTHR23500	0.695	panther
use_case_2153	PTHR30606	0.694	panther
use_case_1037	PTHR23500	0.687	panther
use_case_2847	PF04472	0.686	pfam
use_case_5493	PTHR23500	0.684	panther
use_case_3728	PTHR23500	0.683	panther
use_case_3291	PTHR23500	0.682	panther
use_case_1147	PF04718	0.681	pfam
use_case_4255	PTHR23500	0.679	panther
use_case_5391	PTHR23500	0.677	panther
use_case_5492	PTHR23500	0.676	panther
use_case_3631	PF01192	0.674	pfam
use_case_283	PTHR23500	0.674	panther
use_case_558	PTHR23500	0.672	panther
use_case_1229	PF10642	0.671	pfam
use_case_536	PTHR23500	0.671	panther
use_case_4422	PTHR23500	0.67	panther
use_case_5288	PTHR23500	0.67	panther
use_case_3727	PTHR23500	0.663	panther
use_case_5281	PTHR23500	0.662	panther
use_case_3071	PTHR23500	0.661	panther
use_case_535	PTHR23500	0.658	panther
use_case_5287	PTHR23500	0.658	panther
use_case_3682	PTHR23500	0.656	panther
use_case_280	PTHR23402	0.654	panther
use_case_5704	PTHR23500	0.653	panther
use_case_281	PTHR23500	0.649	panther
use_case_1180	PTHR23500	0.647	panther
use_case_4359	PTHR14564	0.647	panther
use_case_3729	PTHR23500	0.645	panther
use_case_224	PTHR23500	0.644	panther
use_case_1034	PTHR23500	0.644	panther
use_case_3959	PTHR23500	0.643	panther
use_case_534	PTHR23500	0.642	panther
use_case_2009	PTHR12304	0.637	panther
use_case_4590	PTHR23500	0.636	panther
use_case_5165	PTHR23500	0.631	panther
use_case_1685	PTHR43337	0.631	panther
use_case_1912	PTHR23500	0.631	panther
use_case_2704	PTHR23500	0.629	panther
use_case_414	PF03741	0.618	pfam
use_case_5622	PTHR23500	0.618	panther
use_case_5679	PTHR45635	0.618	panther
use_case_3330	PTHR23500	0.616	panther
use_case_2236	PTHR15497	0.612	panther
use_case_4495	PTHR15497	0.612	panther
use_case_4256	PTHR23500	0.612	panther
use_case_4866	PTHR23500	0.611	panther
use_case_5393	PTHR23500	0.61	panther
use_case_4696	PTHR23500	0.604	panther
use_case_5491	PTHR23500	0.601	panther
use_case_3759	PTHR19282	0.6	panther
use_case_225	PTHR23500	0.596	panther
use_case_3290	PTHR23264	0.593	panther
use_case_5392	PTHR23500	0.593	panther
use_case_5628	PTHR48438	0.593	panther
use_case_1861	PTHR23264	0.588	panther
use_case_5157	PF02485	0.585	pfam
use_case_3780	PTHR19282	0.583	panther
use_case_2983	PTHR19282	0.583	panther
use_case_3131	PF04966	0.581	pfam
use_case_5697	PTHR19282	0.579	panther
use_case_3296	PTHR43337	0.577	panther
use_case_5192	PTHR19282	0.577	panther
use_case_3189	PTHR23264	0.568	panther
use_case_1273	PF02238	0.558	pfam
use_case_4979	PF02086	0.556	pfam
use_case_2849	PF07681	0.547	pfam
use_case_4039	PF03966	0.536	pfam
use_case_3617	PTHR10202	0.536	panther
use_case_2240	PTHR20856	0.533	panther
use_case_5158	PF03029	0.533	pfam
use_case_3954	PTHR20856	0.529	panther
use_case_4784	PTHR11806	0.525	panther
use_case_5748	PF21983	0.517	pfam
use_case_528	PTHR20856	0.514	panther
use_case_3317	TIGR03426	0.5	ncbifam
use_case_1853	PTHR15459	0.5	panther
use_case_1148	PF04794	0.5	pfam
