## Supplementary Table 2. The generated families and their respective recruited additional UniProt-SwissProt sequences, sorted by descending additional U for "nf-core/proteinfamilies: A scalable pipeline for the generation of protein families"

### Sheet: Sheet1
Generated Family	Additional Uniprot-SwissProt Sequences Count	Total Sequences	Additional Uniprot-SwissProt Sequences Percentage
use_case_1800	18	18	100
use_case_5517	3	3	100
use_case_1511	6	6	100
use_case_1290	17	17	100
use_case_3089	11	11	100
use_case_1510	6	6	100
use_case_406	5	5	100
use_case_1050	13	13	100
use_case_5573	8	8	100
use_case_103	3	3	100
use_case_1661	7	7	100
use_case_4210	3	3	100
use_case_5081	16	16	100
use_case_4103	5	5	100
use_case_1291	6	6	100
use_case_4225	4	4	100
use_case_5749	4	4	100
use_case_2500	12	12	100
use_case_3994	8	8	100
use_case_3802	3	3	100
use_case_4744	12	12	100
use_case_404	12	12	100
use_case_4624	13	13	100
use_case_4546	9	9	100
use_case_2211	8	8	100
use_case_365	14	14	100
use_case_4227	3	3	100
use_case_2867	4	4	100
use_case_2694	6	6	100
use_case_2362	20	20	100
use_case_674	8	8	100
use_case_1011	5	5	100
use_case_2855	6	6	100
use_case_5176	6	6	100
use_case_673	19	19	100
use_case_1430	16	16	100
use_case_3981	6	6	100
use_case_4211	17	17	100
use_case_376	7	7	100
use_case_377	13	13	100
use_case_5364	13	13	100
use_case_4149	12	12	100
use_case_3157	12	12	100
use_case_4226	9	9	100
use_case_2954	4	4	100
use_case_1937	9	9	100
use_case_5518	10	10	100
use_case_4150	20	20	100
use_case_2049	18	18	100
use_case_2871	17	17	100
use_case_2222	17	17	100
use_case_1398	12	12	100
use_case_5724	8	8	100
use_case_5758	3	3	100
use_case_4745	17	17	100
use_case_2856	13	13	100
use_case_4561	8	8	100
use_case_1211	19	19	100
use_case_2878	9	9	100
use_case_4625	6	6	100
use_case_5178	3	3	100
use_case_2091	10	10	100
use_case_4102	21	21	100
use_case_4563	15	15	100
use_case_2841	12	12	100
use_case_2195	6	6	100
use_case_2678	9	9	100
use_case_2676	9	9	100
use_case_2868	5	5	100
use_case_582	4	4	100
use_case_1798	3	3	100
use_case_2221	14	14	100
use_case_1432	17	17	100
use_case_5082	5	5	100
use_case_157	10	10	100
use_case_1561	13	13	100
use_case_3801	3	3	100
use_case_2050	4	4	100
use_case_1559	19	19	100
use_case_4742	10	10	100
use_case_4005	28	28	100
use_case_2673	3	3	100
use_case_209	9	9	100
use_case_808	4	4	100
use_case_1314	12	12	100
use_case_600	4	4	100
use_case_3977	8	8	100
use_case_1515	7	7	100
use_case_4004	10	10	100
use_case_2674	14	14	100
use_case_2488	4	4	100
use_case_599	8	8	100
use_case_2090	13	13	100
use_case_3085	12	12	100
use_case_810	18	18	100
use_case_5177	3	3	100
use_case_212	6	6	100
use_case_3353	7	7	100
use_case_809	5	5	100
use_case_1431	8	8	100
use_case_2800	3	3	100
use_case_1514	10	10	100
use_case_2956	28	28	100
use_case_5123	3	3	100
use_case_5399	18	18	100
use_case_1478	10	10	100
use_case_1210	18	18	100
use_case_1396	23	23	100
use_case_1480	5	5	100
use_case_158	5	5	100
use_case_156	12	12	100
use_case_2786	16	16	100
use_case_1051	4	4	100
use_case_2105	4	4	100
use_case_3932	13	13	100
use_case_5397	5	5	100
use_case_2864	12	12	100
use_case_5313	18	18	100
use_case_5761	17	17	100
use_case_3979	3	3	100
use_case_5121	21	21	100
use_case_2785	9	9	100
use_case_1801	4	4	100
use_case_5039	10	10	100
use_case_4748	3	3	100
use_case_1232	10	10	100
use_case_2955	42	42	100
use_case_5119	4	4	100
use_case_895	3	3	100
use_case_211	13	13	100
use_case_581	10	10	100
use_case_2364	7	7	100
use_case_1209	21	21	100
use_case_5723	8	8	100
use_case_2207	8	8	100
use_case_2107	7	7	100
use_case_448	12	12	100
use_case_5658	7	7	100
use_case_3090	3	3	100
use_case_1965	5	5	100
use_case_4171	12	12	100
use_case_1384	8	8	100
use_case_2541	6	6	100
use_case_2206	3	3	100
use_case_3799	3	3	100
use_case_2679	14	14	100
use_case_3772	4	4	100
use_case_3800	7	7	100
use_case_4209	7	7	100
use_case_5398	3	3	100
use_case_2801	7	7	100
use_case_1012	14	14	100
use_case_2020	7	7	100
use_case_5363	17	17	100
use_case_791	5	5	100
use_case_2486	15	15	100
use_case_5759	12	12	100
use_case_2692	9	9	100
use_case_5051	6	6	100
use_case_1704	10	10	100
use_case_1512	4	4	100
use_case_4562	18	18	100
use_case_2543	4	4	100
use_case_5316	5	5	100
use_case_2542	10	10	100
use_case_1083	11	11	100
use_case_2475	4	4	100
use_case_1212	15	15	100
use_case_2843	7	7	100
use_case_598	3	3	100
use_case_2675	18	18	100
use_case_2693	4	4	100
use_case_885	5	5	100
use_case_4543	11	11	100
use_case_1675	3	3	100
use_case_1529	3	3	100
use_case_1385	10	10	100
use_case_5434	4	4	100
use_case_2209	14	14	100
use_case_4364	8	8	100
use_case_1513	10	10	100
use_case_1439	6	6	100
use_case_2842	6	6	100
use_case_2861	18	18	100
use_case_5396	4	4	100
use_case_4294	26	26	100
use_case_2104	3	3	100
use_case_3087	8	8	100
use_case_5120	3	3	100
use_case_2766	14	14	100
use_case_1440	4	4	100
use_case_159	10	10	100
use_case_1658	13	13	100
use_case_3934	9	9	100
use_case_1315	13	13	100
use_case_1706	16	16	100
use_case_1479	11	11	100
use_case_4636	23	23	100
use_case_1799	7	7	100
use_case_1477	17	17	100
use_case_2870	5	5	100
use_case_2866	14	14	100
use_case_1530	4	4	100
use_case_456	10	10	100
use_case_4224	11	11	100
use_case_4545	8	8	100
use_case_597	6	6	100
use_case_1213	4	4	100
use_case_2869	6	6	100
use_case_2208	14	14	100
use_case_104	16	16	100
use_case_2857	7	7	100
use_case_867	13	13	100
use_case_1289	7	7	100
use_case_5048	11	11	100
use_case_4626	15	15	100
use_case_2797	3	3	100
use_case_5718	6	6	100
use_case_3088	12	12	100
use_case_4151	18	18	100
use_case_446	5	5	100
use_case_1562	4	4	100
use_case_1630	9	9	100
use_case_2361	9	9	100
use_case_4363	8	8	100
use_case_884	6	6	100
use_case_5317	10	10	100
use_case_175	6	6	100
use_case_1936	6	6	100
use_case_3233	8	8	100
use_case_1632	11	11	100
use_case_1481	28	28	100
use_case_174	7	7	100
use_case_2106	17	17	100
use_case_1081	15	15	100
use_case_1560	10	10	100
use_case_455	11	11	100
use_case_2489	12	12	100
use_case_1663	3	3	100
use_case_4003	3	3	100
use_case_5365	4	4	100
use_case_3155	4	4	100
use_case_3803	20	20	100
use_case_1659	15	15	100
use_case_2799	3	3	100
use_case_378	12	12	100
use_case_632	9	9	100
use_case_1550	10	10	100
use_case_4743	4	4	100
use_case_5750	14	14	100
use_case_5040	8	8	100
use_case_4747	16	16	100
use_case_4746	10	10	100
use_case_1208	14	14	100
use_case_2696	12	12	100
use_case_375	5	5	100
use_case_5516	24	24	100
use_case_1433	5	5	100
use_case_447	16	16	100
use_case_3400	11	11	100
use_case_1082	19	19	100
use_case_2487	11	11	100
use_case_161	14	14	100
use_case_2501	19	19	100
use_case_894	5	5	100
use_case_3154	14	14	100
use_case_1386	18	18	100
use_case_1397	10	10	100
use_case_4208	6	6	100
use_case_105	3	3	100
use_case_4152	8	8	100
use_case_1660	3	3	100
use_case_4365	24	24	100
use_case_1558	9	9	100
use_case_2802	7	7	100
use_case_3978	7	7	100
use_case_5314	19	19	100
use_case_3086	4	4	100
use_case_1662	18	18	100
use_case_4608	15	15	100
use_case_366	6	6	100
use_case_5315	6	6	100
use_case_5760	6	6	100
use_case_4153	8	8	100
use_case_454	4	4	100
use_case_5312	19	19	100
use_case_2485	19	19	100
use_case_2474	14	14	100
use_case_3982	16	16	100
use_case_1302	4	4	100
use_case_210	3	3	100
use_case_2363	15	15	100
use_case_1657	23	23	100
use_case_267	3	3	100
use_case_1233	10	10	100
use_case_3613	3	40	7.5
use_case_5532	2	39	5.12821
use_case_2895	1	26	3.84615
use_case_1817	2	55	3.63636
use_case_1816	1	29	3.44828
use_case_2043	1	35	2.85714
use_case_3315	2	88	2.27273
use_case_570	2	88	2.27273
use_case_1064	2	95	2.10526
use_case_2533	2	178	1.1236
use_case_3887	1	112	0.892857
use_case_4851	1	135	0.740741
use_case_288	1	173	0.578035
use_case_286	1	173	0.578035
use_case_2562	1	282	0.35461
use_case_5014	1	390	0.25641
use_case_2626	1	400	0.25
use_case_5627	1	401	0.249377
use_case_1007	1	2623	0.0381243
use_case_1673	0	188	0
use_case_5702	0	36	0
use_case_2218	0	43	0
use_case_2280	0	72	0
use_case_2328	0	424	0
use_case_1646	0	31	0
use_case_3700	0	281	0
use_case_2278	0	130	0
use_case_1586	0	287	0
use_case_2971	0	5	0
use_case_5190	0	40	0
use_case_154	0	23	0
use_case_1672	0	15	0
use_case_4179	0	98	0
use_case_3394	0	132	0
use_case_2653	0	107	0
use_case_3291	0	899	0
use_case_4014	0	41	0
use_case_3296	0	97	0
use_case_3263	0	5	0
use_case_5748	0	107	0
use_case_5703	0	4	0
use_case_3684	0	937	0
use_case_5799	0	193	0
use_case_1250	0	31	0
use_case_2555	0	260	0
use_case_225	0	784	0
use_case_2188	0	29	0
use_case_2251	0	29	0
use_case_3177	0	8	0
use_case_1363	0	26	0
use_case_3131	0	18	0
use_case_1150	0	236	0
use_case_4168	0	117	0
use_case_3759	0	760	0
use_case_2901	0	43	0
use_case_5821	0	414	0
use_case_1285	0	36	0
use_case_1600	0	432	0
use_case_4193	0	178	0
use_case_2997	0	7	0
use_case_1018	0	248	0
use_case_5667	0	34	0
use_case_1939	0	8693	0
use_case_5276	0	19	0
use_case_3308	0	99	0
use_case_2175	0	32	0
use_case_4594	0	955	0
use_case_2898	0	79	0
use_case_2255	0	30	0
use_case_1094	0	90	0
use_case_2952	0	20	0
use_case_4590	0	839	0
use_case_5165	0	833	0
use_case_3260	0	33	0
use_case_5281	0	872	0
use_case_428	0	354	0
use_case_1617	0	41	0
use_case_1273	0	43	0
use_case_573	0	58	0
use_case_4592	0	931	0
use_case_2434	0	6455	0
use_case_4192	0	38	0
use_case_3052	0	358	0
use_case_5745	0	29	0
use_case_1037	0	906	0
use_case_135	0	112	0
use_case_4194	0	4	0
use_case_3476	0	599	0
use_case_2068	0	40	0
use_case_2617	0	8971	0
use_case_2597	0	471	0
use_case_1499	0	957	0
use_case_3290	0	118	0
use_case_2402	0	3	0
use_case_5681	0	358	0
use_case_5492	0	891	0
use_case_535	0	867	0
use_case_234	0	517	0
use_case_3780	0	738	0
use_case_3371	0	29	0
use_case_4170	0	62	0
use_case_3694	0	963	0
use_case_2404	0	112	0
use_case_3374	0	2	0
use_case_3024	0	88	0
use_case_767	0	182	0
use_case_2847	0	186	0
use_case_2523	0	1	0
use_case_414	0	34	0
use_case_1180	0	853	0
use_case_5682	0	131	0
use_case_2400	0	258	0
use_case_1692	0	119	0
use_case_3738	0	275	0
use_case_5360	0	64	0
use_case_2401	0	101	0
use_case_3261	0	25	0
use_case_822	0	210	0
use_case_4051	0	377	0
use_case_2536	0	49	0
use_case_4965	0	81	0
use_case_3685	0	929	0
use_case_2521	0	128	0
use_case_1062	0	911	0
use_case_4428	0	402	0
use_case_1167	0	3698	0
use_case_1729	0	46	0
use_case_5131	0	52	0
use_case_3330	0	812	0
use_case_4422	0	884	0
use_case_472	0	16	0
use_case_4990	0	15	0
use_case_2182	0	70	0
use_case_4757	0	53	0
use_case_3314	0	35	0
use_case_1910	0	199	0
use_case_2252	0	72	0
use_case_2236	0	30	0
use_case_5746	0	33	0
use_case_4495	0	30	0
use_case_1740	0	60	0
use_case_4281	0	92	0
use_case_5192	0	731	0
use_case_1852	0	67	0
use_case_2524	0	25	0
use_case_2179	0	94	0
use_case_2073	0	182	0
use_case_5108	0	23	0
use_case_1992	0	208	0
use_case_2378	0	38	0
use_case_2154	0	8	0
use_case_1598	0	21	0
use_case_715	0	54	0
use_case_4463	0	38	0
use_case_1783	0	536	0
use_case_1310	0	8477	0
use_case_2177	0	23	0
use_case_1078	0	6660	0
use_case_2240	0	260	0
use_case_5606	0	1281	0
use_case_5578	0	23	0
use_case_1242	0	1220	0
use_case_3459	0	41	0
use_case_970	0	25	0
use_case_140	0	4	0
use_case_3241	0	201	0
use_case_3317	0	35	0
use_case_3728	0	901	0
use_case_102	0	16	0
use_case_528	0	251	0
use_case_2526	0	35	0
use_case_2383	0	99	0
use_case_1453	0	64	0
use_case_413	0	9	0
use_case_3959	0	847	0
use_case_3683	0	1055	0
use_case_4184	0	27	0
use_case_4039	0	37	0
use_case_224	0	850	0
use_case_4917	0	30	0
use_case_2145	0	119	0
use_case_2983	0	739	0
use_case_3631	0	203	0
use_case_4991	0	100	0
use_case_1979	0	161	0
use_case_4137	0	368	0
use_case_1229	0	47	0
use_case_2314	0	6695	0
use_case_1990	0	47	0
use_case_3502	0	5	0
use_case_2478	0	33	0
use_case_1006	0	303	0
use_case_3522	0	25	0
use_case_426	0	3	0
use_case_5697	0	733	0
use_case_3956	0	106	0
use_case_1065	0	710	0
use_case_2853	0	16	0
use_case_2382	0	61	0
use_case_1854	0	46	0
use_case_5623	0	13	0
use_case_4013	0	114	0
use_case_5493	0	902	0
use_case_5698	0	8	0
use_case_5383	0	41	0
use_case_626	0	199	0
use_case_4388	0	18	0
use_case_2282	0	42	0
use_case_2665	0	55	0
use_case_2178	0	40	0
use_case_768	0	22	0
use_case_4070	0	17	0
use_case_3460	0	140	0
use_case_1685	0	106	0
use_case_1342	0	104	0
use_case_280	0	119	0
use_case_3682	0	865	0
use_case_4255	0	895	0
use_case_3737	0	47	0
use_case_2554	0	300	0
use_case_2746	0	119	0
use_case_4870	0	56	0
use_case_2153	0	25	0
use_case_2596	0	42	0
use_case_5094	0	111	0
use_case_2042	0	44	0
use_case_3648	0	93	0
use_case_5189	0	3	0
use_case_3026	0	40	0
use_case_346	0	3	0
use_case_2627	0	403	0
use_case_2140	0	80	0
use_case_4696	0	796	0
use_case_4761	0	128	0
use_case_2375	0	56	0
use_case_5643	0	39	0
use_case_3316	0	42	0
use_case_4768	0	6	0
use_case_4351	0	47	0
use_case_534	0	847	0
use_case_5288	0	884	0
use_case_3777	0	174	0
use_case_4050	0	182	0
use_case_4444	0	72	0
use_case_4979	0	15	0
use_case_5498	0	89	0
use_case_1641	0	113	0
use_case_2449	0	44	0
use_case_1814	0	56	0
use_case_3727	0	875	0
use_case_4180	0	55	0
use_case_3397	0	14	0
use_case_4788	0	72	0
use_case_2584	0	19	0
use_case_5393	0	805	0
use_case_2254	0	72	0
use_case_558	0	887	0
use_case_3702	0	13	0
use_case_2848	0	230	0
use_case_389	0	74	0
use_case_1744	0	9217	0
use_case_1241	0	199	0
use_case_1498	0	917	0
use_case_4866	0	806	0
use_case_5029	0	8936	0
use_case_1223	0	6820	0
use_case_3954	0	258	0
use_case_2491	0	196	0
use_case_4360	0	22	0
use_case_4395	0	522	0
use_case_2688	0	160	0
use_case_281	0	856	0
use_case_2784	0	5	0
use_case_4784	0	74	0
use_case_1034	0	848	0
use_case_4423	0	63	0
use_case_2359	0	33	0
use_case_5809	0	33	0
use_case_4982	0	11	0
use_case_4359	0	44	0
use_case_2981	0	71	0
use_case_3399	0	18	0
use_case_5394	0	997	0
use_case_3834	0	204	0
use_case_4424	0	106	0
use_case_2849	0	41	0
use_case_892	0	32	0
use_case_1147	0	77	0
use_case_1884	0	16	0
use_case_283	0	889	0
use_case_4337	0	59	0
use_case_313	0	17	0
use_case_5704	0	861	0
use_case_427	0	31	0
use_case_4868	0	400	0
use_case_4911	0	91	0
use_case_2465	0	14	0
use_case_4357	0	74	0
use_case_2009	0	128	0
use_case_4996	0	44	0
use_case_4695	0	1121	0
use_case_4234	0	38	0
use_case_1808	0	55	0
use_case_2851	0	125	0
use_case_5491	0	792	0
use_case_2687	0	930	0
use_case_4833	0	37	0
use_case_1462	0	377	0
use_case_3729	0	849	0
use_case_469	0	76	0
use_case_1068	0	1475	0
use_case_2395	0	129	0
use_case_3020	0	43	0
use_case_3309	0	120	0
use_case_3924	0	37	0
use_case_2315	0	24	0
use_case_5392	0	781	0
use_case_1861	0	117	0
use_case_3888	0	97	0
use_case_5438	0	9871	0
use_case_483	0	305	0
use_case_4459	0	64	0
use_case_3845	0	7	0
use_case_1666	0	459	0
use_case_5158	0	16	0
use_case_277	0	57	0
use_case_3189	0	113	0
use_case_5157	0	24	0
use_case_2651	0	930	0
use_case_1005	0	162	0
use_case_494	0	17	0
use_case_2442	0	19	0
use_case_2047	0	38	0
use_case_3833	0	208	0
use_case_2445	0	8	0
use_case_3301	0	64	0
use_case_5530	0	32	0
use_case_1169	0	32	0
use_case_692	0	31	0
use_case_3333	0	13	0
use_case_2649	0	920	0
use_case_3303	0	92	0
use_case_5487	0	142	0
use_case_748	0	351	0
use_case_5287	0	868	0
use_case_3649	0	285	0
use_case_3807	0	42	0
use_case_5628	0	32	0
use_case_3071	0	872	0
use_case_2512	0	170	0
use_case_2953	0	54	0
use_case_5622	0	815	0
use_case_2534	0	267	0
use_case_3042	0	43	0
use_case_138	0	182	0
use_case_2189	0	114	0
use_case_3243	0	5	0
use_case_4012	0	30	0
use_case_2253	0	25	0
use_case_5214	0	17	0
use_case_2044	0	85	0
use_case_5731	0	125	0
use_case_1912	0	832	0
use_case_5391	0	893	0
use_case_139	0	127	0
use_case_5091	0	113	0
use_case_4997	0	10	0
use_case_2652	0	22	0
use_case_536	0	885	0
use_case_1878	0	92	0
use_case_999	0	34	0
use_case_5444	0	35	0
use_case_3615	0	40	0
use_case_3152	0	78	0
use_case_118	0	21	0
use_case_243	0	46	0
use_case_5348	0	25	0
use_case_2071	0	38	0
use_case_2389	0	99	0
use_case_1769	0	54	0
use_case_1231	0	47	0
use_case_2779	0	32	0
use_case_5059	0	148	0
use_case_2979	0	136	0
use_case_4694	0	315	0
use_case_1853	0	38	0
use_case_5644	0	12	0
use_case_1148	0	69	0
use_case_4596	0	26	0
use_case_3617	0	90	0
use_case_1144	0	119	0
use_case_348	0	93	0
use_case_571	0	80	0
use_case_2705	0	973	0
use_case_841	0	41	0
use_case_4256	0	808	0
use_case_1812	0	27	0
use_case_2916	0	27	0
use_case_2377	0	87	0
use_case_4782	0	192	0
use_case_2704	0	829	0
use_case_560	0	22	0
use_case_631	0	83	0
use_case_3310	0	138	0
use_case_1909	0	231	0
use_case_983	0	14	0
use_case_4758	0	30	0
use_case_417	0	75	0
use_case_893	0	16	0
use_case_1124	0	19	0
use_case_4015	0	132	0
use_case_5495	0	931	0
use_case_5679	0	302	0
use_case_1724	0	4	0
