## Supplementary Table 3. The 19 generated families with mixed original family and additional sequence composition. The table shows the matched original for "nf-core/proteinfamilies: A scalable pipeline for the generation of protein families"

### Sheet: Sheet1
Generated Family	#Generated Family Sequences	Matched Original Family	#Total Original Family Sequences	#Matched Original Family Sequences	Jaccard Score	Partially Matched Original Family	#Partially Matched Family Sequences	#Additional UniProt Sequences	Additional Sequence Recruiting Reason
use_case_3613	40	NF045717	34	34	0.85	PTHR23500	3	3	same response regulatory domain
use_case_2043	35	TIGR03685	33	33	0.943	PTHR20856	1	1	RNA synthesis subunits, similar structures
use_case_2533	178	MF_01863	176	176	0.989	-	0	2	proteins with unknown function and similar structure
use_case_1064	95	MF_00793	93	93	0.979	-	0	2	phycoerythrobilin ferredoxin oxidoreductases
use_case_3315	88	TIGR00365	86	86	0.977	-	0	2	glutaredoxins
use_case_570	88	MF_01429	86	86	0.977	-	0	2	iron-sulfur cluster assembly proteins
use_case_1817	55	TIGR03692	53	53	0.964	-	0	2	protease subunit proteins
use_case_5532	39	NF038017	37	37	0.949	-	0	2	transport system permease proteins
use_case_1007	2623	MF_01364_B	2622	2622	~1	-	0	1	small ribosomal subunit proteins
use_case_2562	282	MF_01345_A	281	281	0.996	-	0	1	small ribosomal subunit proteins
use_case_4851	135	MF_02063	134	134	0.993	-	0	1	membrane transporters with similar helical structures
use_case_3887	112	MF_01289	111	111	0.991	-	0	1	dehydratase family and an additional synthase with similar structures
use_case_1816	29	TIGR03402	28	28	0.966	-	0	1	cysteine desulfurases
use_case_2895	26	TIGR03422	25	25	0.962	-	0	1	iron-sulfur (Fe-S) cluster biogenesis
use_case_288	173	PTHR43150	182	172	0.94	-	0	1	NADPH-dependent aldo-keto reductase activity
use_case_286	173	PTHR43150	182	172	0.94	-	0	1	NADPH-dependent aldo-keto reductase activity
use_case_5627	401	PTHR45635	489	400	0.816	-	0	1	inner mitochondrial membrane, similar helical repeats
use_case_2626	400	PTHR45635	489	399	0.814	-	0	1	inner mitochondrial membrane, similar helical repeats
use_case_5014	390	PTHR45635	489	389	0.794	-	0	1	inner mitochondrial membrane, similar helical repeats
